# MET functions in tumour progression and therapy resistance are repressed by intronic polyadenylation

**DOI:** 10.1101/2023.08.09.552237

**Authors:** Galina Boldina, Maricarmen Vallejos, Delphine Allard, Mandy Cadix, Céline Labbé, Sophie Vacher, Oskar Hemmingsson, Pierre Gestraud, Aurélie Teissandier, Sylvain Martineau, Didier Auboeuf, Fabrice André, Maud Kamal, Nicolas Servant, Ivan Bièche, Martin Dutertre, Caroline Robert, Stéphan Vagner

## Abstract

Intronic polyadenylation (IPA) leads to the production of transcript isoforms with alternative last exons in thousands of mammalian genes. Widespread regulation of IPA isoforms was observed during oncogenic transformation and in tumours *versus* healthy tissues, and several IPA isoforms were involved in oncogenesis. However, little is known about the potential involvement of IPA in tumour progression, such as cancer cell invasiveness and metastasis, and in resistance to anticancer therapies. Here, we show that an IPA isoform of *MET* (short MET) whose production is inhibited by U1 snRNP (U1), an essential ribonucleoprotein complex that recognizes the 5’ exon-intron junction of pre-mRNA, is associated with better prognosis in breast cancer. Induction of the short MET isoform, using a steric-blocking antisense oligonucleotide targeting the U1 binding site in the vicinity of the short MET alternative polyadenylation site, antagonizes cell invasiveness. U1 blockade with an antisense oligonucleotide targeting the U1 snRNA also decreases breast cancer cell invasiveness, in both human and mouse cancer cell models, and this effect involves IPA induction in *MET* and several genes belonging to the RAS/RAF/MAPK signalling pathway. Finally, short MET relieves melanoma cell resistance to MAPK cascade-targeted therapy *in vitro* and *in vivo*. IPA isoform levels of *MET* and a few other genes (*mTOR*, *EGFR* and *CTNNA1*) help predict such resistance in patients. Altogether, our findings provide evidence for a role of IPA in both cancer cell invasiveness and resistance to therapy. This suggests that IPA isoforms can be exploited as biomarkers and therapeutic targets to combat tumour progression.
