## Supplementary material for "MET functions in tumour progression and therapy resistance are repressed by intronic polyadenylation": Table S2

### Sheet: COX 
Table S2
Multivariate COX analysis of MFS for short/total MET expression level in the series of 416 breast tumors.						Multivariate COX analysis of MFS for short/long TMPO expression level in the series of 416 breast tumors.
Characteristics		HR a	95% CI b	p-value c		Characteristics		HR a	95% CI b	p-value c
Lymph node status	0	1		1.9e-05		Lymph node status	0	1		0.00014
	1-3	1.67	1,32-2,12				1-3	1.58	1,25-2,00
	>3	2.8	1,75-4,48				>3	2.5	1,56-4,02
Macroscopic tumor size	≤25mm	1		0.0008		short/long TMPO	low	1		0.0049
	>25mm	1.77	1,27-2,48				high	0.36	0,17-0,73
short/total MET	Low	1		0.017		Macroscopic tumor size	≤25mm	1		0.0022
	High	0.51	0,29-0,89				>25mm	1.68	1,21-2,34
SBR	I	1		0.082		PIK3CA	wild type	1		0.072
	II	1.24	0,97-1,59				mutated	0.72	0,51-1,03
	III	1.55	0,95-2,53
						SBR	I	1		0.078
PIK3CA	wild type	1		0.15			II	1.24	0,98-1,58
	mutated	0.77	0,54-1,10				III	1.55	0,95-2,51
a Hazard ratio.						a Hazard ratio.
b 95% Confidential Interval.						b 95% Confidential Interval.
c Multivariate COX analysis.						c Multivariate COX analysis.
