## Supplementary material for "MET functions in tumour progression and therapy resistance are repressed by intronic polyadenylation": Table S5

### Sheet: Feuil1
Table S5. Patient profile table. Clinical data such as sex, age, treatment, and clinical response at the time of biopsy are reported for each of the 18 patients.
Pt #	RNA #	Age	Gender	Timing of tumor biopsies	Type of sample	Date metastatic melanoma diagnosis	Number of previous lines of treatment	Date of targeted treatment initiation	Drug	Clinical réponse
1	F10	72	M	D-6	FFPE	2016-02-19	0 (adjuvant treatment Interferon)	2016-03-01	Dabrafenib + Trametinib	Response
2	F11	49	M	D0	FFPE	2015-11-17	0	2015-12-21	Dabrafenib + Trametinib	Progression
3	F12	63	F	D-112	FFPE	2015-06-05	0	2015-06-11	Dabrafenib + Trametinib	Response
4	F13	81	M	D-62	FFPE	2015-05-19	0	2015-05-15	Dabrafenib + Trametinib	Response
5	F14	78	F	D-35	FFPE	2015-06-24	0	2015-07-24	Dabrafenib + Trametinib	Response
6	F15	67	M	D-22	FFPE	2015-11-30	0	2015-12-30	Dabrafenib + Trametinib	Response
7	F16	35	M	D0	FFPE	2016-01-28	0	2016-02-23	Dabrafenib + Trametinib	Response
8	F18	71	F	D-115	FFPE	2015-02-19	0	2015-03-13	Vemurafenib + cobimetinib	Stabilization
9	F19	72	F	D-16	FFPE	2015-02-19	0	2015-03-13	Vemurafenib + cobimetinib	Stabilization
10	F20	64	M	D-95	FFPE	2015-02-02	1 (dabrafenib monotherapy)	2015-11-02	Dabrafenib + Trametinib	Stabilization
11	F23	43	F	D-121	FFPE	2015-05-26	0	2015-06-04	Dabrafenib + Trametinib	Response
12	c8	60	M	D0	Frozen	2014-04-03	0	2014-05-06	Dabrafenib + Trametinib	Response
13	C16	51	M	D0	Frozen	2014-08-25	0	2014-10-08	Dabrafenib+Trametinib	Stabilization
14	C17	72	F	D0	Frozen	2014-02-01	0	2014-10-15	Dabrafenib+Trametinib	Stabilization
15	C20	43	M	D0	Frozen	2014-08-26	0	2014-09-30	Dabrafenib+Trametinib	Response
16	c101	63	M	D0	Frozen	2014-04-17	0	2014-07-23	Dabrafenib+ Trametinib	Progression
17	c103	67	M	D0	Frozen	2003-08-28	1 Ipilimumab	2014-10-15	Dabrafenib+ Trametinib	Response
18	c105	45	F	D0	Frozen	2014-12-02	0	2015-01-20	Dabrafenib+ Trametinib	Response
D: Day; M:male; F: female
