## Supplementary material for "MET functions in tumour progression and therapy resistance are repressed by intronic polyadenylation": Table S6

### Sheet: Feuil1
Table S6	siRNA and AMO used for experiments :
Name	si RNA sequence
SNRNP70	5’-GGAGAGAGUUUGAGGUGUA-3’
U2AF65	5’-AUCACCCCAAUGCAGUACA-3’
U2AF65-2	5’-UGAUGGCAUCAUCUUCCAG-3’
Met short siRNA1	5'-CAUGAUGUAAAUAAGGAAG-3'
Met short siRNA2	5'-AGAGGUGGGAUUCCUGCAU-3'
U1-AMO	5'-GGTATCTCCCCTGCCAGGTAAGTAT-3'
MET-AMO	5'-GAGGAATGCAGGAATCCCACCTCT-3'
