## Supplementary material for "MET functions in tumour progression and therapy resistance are repressed by intronic polyadenylation": Table S7

### Sheet: PCR
Table S7	Oligonucleotides used for PCR experiments :
Name	Forward	Reverse	Application
Met short	GAAAATTGACTTAGCCAACCG	TGGCTTCCTTATTTACATCATGAG	RT-PCR
Met long	GAAAATTGACTTAGCCAACCG	TTCTCTTTTTCAGCCACAGG	RT-PCR
Ctnna1 short	GCACTCAACTCTGCAATAGATAA	GCTTATTAGCAATAGAACAGAAAGAG	RT-PCR
Ctnna1 long	GCACTCAACTCTGCAATAGATAA	TCTTGGAGAGCAATAACACACT	RT-PCR
Ctnnb1 short	GATTCGAAACCTTGCCCTT	AGGACACAGAATTTCGTTCATAGA	RT-PCR
Ctnnb1 long	GATTCGAAACCTTGCCCTT	TCAACTGGATAGTCAGCACCA	RT-PCR
mTOR short	CATCAGTGTCCCCACCTTC	AATCACAGTGAGCAGGAGAGAG	RT-PCR
mTOR long	CATCAGTGTCCCCACCTTC	CAAATTTCTCTTCCATCAAGTCTCT	RT-PCR
ERK short	GTATTCTTGGATCTCCATCACA	CAATGAGCTGCCTTCTCC	RT-PCR
ERK long	GTATTCTTGGATCTCCATCACA	AGTGCAAATTTGGAGCTGT	RT-PCR
MEK short	CCCATGGCAATTTTTGAGTTG	GCCATCTCACCAGCCCA	RT-PCR
MEK long	CCCATGGCAATTTTTGAGTTG	CTCAGACTGAGAGGTCACCAGC	RT-PCR
Itga3 short	CTACAAAGACTTTGACAGAGTCA	TGATATCTCTCAATGAACTAGTAGC	RT-PCR
Itga3 long	CTACAAAGACTTTGACAGAGTCA	GATATATCAGAGCAGGCCAT	RT-PCR
Tmpo short mouse	AGATATGGAGTGAATCCTGGTC	TCTAATTCACTAATGCAGACGAC	RT-PCR
Tmpo long mouse	AGATATGGAGTGAATCCTGGTC	TGAGAATTCAGTGATTGGCA	RT-PCR
Met Short	TGCACGGTCCCCAATGACCTG	TGAGAGGAATGCAGGAATCCCACCT	RT-qPCR
Met Long	ACCCGAATACTGCCCAGACCCC	AAAAGGATGGGCGCATTTCGGC	RT-qPCR
SNRNP70	CGAGACATGCACTCCGCTTACA	GGGCCTCCAGCCCTTCACAGT	RT-qPCR
U2AF65	TACTGGGACGTGCCACCGCC	GACCCGCAGCTTGCATGGC	RT-qPCR
TBP	TGACCTAAAGACCATTGCACTTCG	CCGTGGTTCGTGGCTCTCTTAT	RT-qPCR
Met total	CATTCTGAAGCCGTTTTATGCAC	TACATCATGAGAGGAATGCAGGAA	RT-qPCR
Met uncleaved	TGCATCCAAGAGTGTCCTTCT	GCATGCATCTTCCTTTATTTATGGG	RT-qPCR
MET short	TGCACGGTCCCCAATGACCTG	TGAGAGGAATGCAGGAATCCCACCT	Tumour analysis
MET long	GGTGCAAAGCTGCCAGTGAAGT	CACGCCAAAGGACCACACATCT	Tumour analysis
MET short+long	ATGGGTCAATTCAGCGAAGTCC	GATCGAGAAACCACAACCTGCAT	Tumour analysis
