## Supplementary material for "MET functions in tumour progression and therapy resistance are repressed by intronic polyadenylation": Table S8

### Sheet: Feuil1
Table S8
	U1-AMO n1	U1-AMO n2	4T1 n1	4T1 n2
# sequenced reads	10142682	9502332	9081325	10198831
# trimmed reads	8,540,267 (84.2%)	7,959,737 (83.8%)	7,397,174 (81.4%)	8,038,711 (78.8%)
# aligned reads	6,928,751 (68.3%)	6,539,849 (68.8%)	6,391,862 (70.4%)	6,949,185 (68.1%)
