## Supplementary material for "MET functions in tumour progression and therapy resistance are repressed by intronic polyadenylation": Table S9

### Sheet: PCR
Table S9	Oligonucleotides used for Nanostring experiments :
Name	Forward	Reverse
CTNNA1_Exon4	TCGAAAACAAGGTGATTTGATGAAGGCTGCTGCAGGAGAGTTCGCAGATGATCCCTGCTCTTCTGTGAAGCGAGGCAACATGGTTCGGGCAGCTCGAGCT
CTNNA1_Exon5-Intron5	AGTATAAAGCCCTAAAACCTGAAGTGGATAAGCTGAACATTATGGCAGCCAAAAGACAACAGGTACAGTCATGATTTGGGGATATATTAAAGTTGTTCAT
CTNNA1_Exon7	CAAATCATTGTGGACCCCTTGAGCTTCAGCGAGGAGCGCTTTAGGCCTTCCCTGGAGGAGCGTCTGGAAAGCATCATTAGTGGGGCTGCCTTGATGGCCG
EGFR_Exon11	AACGGAATAGGTATTGGTGAATTTAAAGACTCACTCTCCATAAATGCTACGAATATTAAACACTTCAAAAACTGCACCTCCATCAGTGGCGATCTCCACA
EGFR_Exon12-Intron12	GATCCACAGGAACTGGATATTCTGAAAACCGTAAAGGAAATCACAGGTTTGAGCTGAATTATCACATGAATATAAATGGGAAATCAGTGTTTTAGAGAGA
EGFR_Exon14	TGGTCAGTTTTCTCTTGCAGTCGTCAGCCTGAACATAACATCCTTGGGATTACGCTCCCTCAAGGAGATAAGTGATGGAGATGTGATAATTTCAGGAAAC
MET_Exon14	GATAATCTGTTGTACCACTCCTTCCCTGCAACAGCTGAATCTGCAACTCCCCCTGAAAACCAAAGCCTTTTTCATGTTAGATGGGATCCTTTCCAAATAC
MET_Exon15-intron15	GCACGGTCCCCAATGACCTGCTGAAATTGAACAGCGAGCTAAATATAGAGGTGGGATTCCTGCATTCCTCTCATGATGTAAATAAGGAAGCCAGTGTAAT
MET_Exon17	ATTAGTTCGCTACGATGCAAGAGTACACACTCCTCATTTGGATAGGCTTGTAAGTGCCCGAAGTGTAAGCCCAACTACAGAAATGGTTTCAAATGAATCT
mTOR_Exon4	CTCATAGGAGTGGAAGGTGGGAATGCCACCCGAATTGGCAGATTTGCCAACTATCTTCGGAACCTCCTCCCCTCCAATGACCCAGTTGTCATGGAAATGG
mTOR_Exon7	TGAGAGAAGAAATGGAAGAAATCACACAGCAGCAGCTGGTACACGACAAGTACTGCAAAGATCTCATGGGCTTCGGAACAAAACCTCGTCACATTACCCC
mTOR_Intron5	GAATTCCTGACCTCAGGTGATCCACCTGCCTTGGCCTCTCAAAGTGCTGGGATTACAGACATGAGCTACCGCGCCTGGCCTCCAATGAATTTTTTATGCT
ACTB	TGCAGAAGGAGATCACTGCCCTGGCACCCAGCACAATGAAGATCAAGATCATTGCTCCTCCTGAGCGCAAGTACTCCGTGTGGATCGGCGGCTCCATCCT
GAPDH	CACTCCTCCACCTTTGACGCTGGGGCTGGCATTGCCCTCAACGACCACTTTGTCAAGCTCATTTCCTGGTATGACAACGAATTTGGCTACAGCAACAGGG
TBP	ACAGTGAATCTTGGTTGTAAACTTGACCTAAAGACCATTGCACTTCGTGCCCGAAACGCCGAATATAATCCCAAGCGGTTTGCTGCGGTAATCATGAGGA
ERCC*
NEG_A	AACCGCCGCATACGGCCGATTGTCGCAGCCCGGGTCGATTATAACAACGGTGCAATCTCAGCTAAACCGACGCAGTTTTGCTCCTTGGATTCTGAGCCCG
NEG_B	GCACTGGCATTGGTCGTTTCAGGAGGCCATACAGAACTGGTTTATATGAAGGAACATGGATCATTTGAAGTCATTGGGGAAACCCTTGATGATGCGGCAG
NEG_C	GTACAGGCTGCTGGCTCATGTTTCCTTCTACGCTGCACTTGCGGGCATAGAGGTCGGTTGCGATCTATATTCGGAGATAACTATTCACCCAGCGCCACTC
NEG_D	AGAGATCACGTGGACCAAAGCTGATTGATTACGGGACTGGCCGTAAGTGCTGCCCGCGAGTAGATCGTCTAGATCCGGCTAAAATTCCCTGCGGTGCCTT
NEG_E	CCCAGATGACCTTCTCCCTCATAATCACTTAATCTGAGCGCAGGAGGCAGGCTGTATTAATTCCGGCCTCCAACCGGACCGTGGAACGACGCGACCAAGT
NEG_F	GGGTCCTTACCGGCTGTAAGCTCACTACAATCCAGGTACAGAGTGCGTTAACCGGCCATTAGAGGGCCGCTACACCCGTCAGAATTTAAACGTATGGGCG
POS_A	TCAGGCCTTGCCCTTACTAATGGCGCGTTGTAACGGGCCTTGAGGGAATGTCACTATTGAGGCACCCGTTCGACCCTCAGAGATATACCATTCCGCCTAT
POS_B	ATGAAAGCGCTGCTACTATGATAAGAGTACACGTACAGGTCTCGCCCGATTGGATTATGGCGAGCTGCCGCATTGACGGACATACCTTTGAACGTAATCG
POS_C	GCCGCTTTCGCTCGGGTCTGCGGGTTATAGCTTTTCAGTCTCGACGGGCTAGCACACATCTGGTTGACTAGGCGCATAGTCGCCATTCACAGATTTGCTC
POS_D	TACCTGGCATTTGGGCACTTCTTGCGTTTAAGCGGGAAAGATCGCGAGGGCCCGCTATTTGCGATACTTCCCATGTCGGTGCCGTCGCCTCTATGTACTC
POS_E	GGTTGAATTTGAGCGGATGGGCTCAACTGCGTCGTAACCGGTAGATACAGGGCATACGAGCCTCCCTATTTAACGGCATCATCCCGCGTAGTGCTGGTCA
POS_F	ACGAAGCTGTTCGGCCGCACGCAAGTACCTCCCACTTAGAAAGCGAATAACCCAACGACCGTGTTCAACCCTGGCCGTCTCTCAACCAGGTATGCAATCA
